# Chromosome engineering to correct a complex rearrangement on Chromosome 8 reveals the effects of 8p syndrome on gene expression and neural differentiation

**DOI:** 10.1101/2024.11.17.624023

**Authors:** Sophia N. Lee, Erin C. Banda, Lu Qiao, Sarah L. Thompson, Karan Singh, Ryan A. Hagenson, Teresa Davoli, Stefan F. Pinter, Jason M. Sheltzer

## Abstract

Chromosomal rearrangements on the short arm of Chromosome 8 cause 8p syndrome, a rare developmental disorder characterized by neurodevelopmental delays, epilepsy, and cardiac abnormalities. While significant progress has been made in managing the symptoms of 8p syndrome and other conditions caused by large-scale chromosomal aneuploidies, no therapeutic approach has yet been demonstrated to target the underlying disease-causing chromosome. Here, we establish a two-step approach to eliminate the abnormal copy of Chromosome 8 and restore euploidy in cells derived from an individual with a complex rearrangement of Chromosome 8p. Transcriptomic analysis revealed 361 differentially expressed genes between the proband and the euploid revertant, highlighting genes both within and outside the 8p region that may contribute to 8p syndrome pathology. Furthermore, we demonstrate that the proband exhibits a significant defect in neural differentiation that could be partially rescued by treatment with small-molecule inhibitors of cell death. Our work demonstrates the feasibility of using chromosome engineering to correct complex aneuploidies in vitro and establishes a platform to further dissect the pathophysiology of 8p syndrome and other conditions caused by chromosomal rearrangements.
