## Supplementary material for "Chromosome engineering to correct a complex rearrangement on Chromosome 8 reveals the effects of 8p syndrome on gene expression and neural differentiation": Table S7

### Sheet: Sheet1
Name	Sequence
UNC5D Forward	AAGCCCTTCCCGAATCCATC
UNC5D Reverse	GTGCAATAGGGTTGCTCTTGATA
PDGFRL Forward	CAAGAACAAGCGTCCAAAAGAAC
PDGFRL Reverse	AGCGACCTTTATCCAGCACTT
SCARA3 Forward	CTCCAGGTCATGGGCTTGC
SCARA3 Reverse	GTTCTGGGCGTAGTGGGTAT
MCPH1 Forward	ATGTAGTGGCCTATGTTGAAGTG
MCPH1 Reverse	CCACAAGCTGTGTTGTAAATGTC
CLN8 Forward	TGGTCGCTGGCTTTGTCTTC
CLN8 Reverse	AGAACGGTAAGTGGCATTCAG
ERICH1 Forward	GCCCTCAGACGTGTCCATC
ERICH1 Reverse	AGGAGGCATCGTGCAATGTTC
GAPDH Forward	TGCACCACCAACTGCTTAGC
GAPDH Reverse	GGCATGGACTGTGGTCATGAG
B2M Forward	TGCTGTCTCCATGTTTGATGTATCT
B2M Reverse	TCTCTGCTCCCCACCTCTAAG
